# Evaluation of altered cell-cell communication between glia and neurons in the hippocampus of 3xTg-AD mice at two time points

**DOI:** 10.1101/2024.05.21.595199

**Authors:** Tabea M. Soelter, Timothy C. Howton, Elizabeth J. Wilk, Jordan H. Whitlock, Amanda D. Clark, Allison Birnbaum, Dalton C. Patterson, Constanza J. Cortes, Brittany N. Lasseigne

**Author notes:** corresponding author Brittany N. Lasseigne. **Co-author email addresses:** Tabea M. Soelter, Timothy C. Howton, Elizabeth J. Wilk, Jordan H. Whitlock, Amanda D. Clark, Allison Birnbaum, Dalton C. Patterson, Constanza J. Cortes.

## Abstract

Alzheimer’s disease (AD) is the most common form of dementia and is characterized by progressive memory loss and cognitive decline, affecting behavior, speech, and motor abilities. The neuropathology of AD includes the formation of extracellular amyloid-β plaque and intracellular neurofibrillary tangles of phosphorylated tau, along with neuronal loss. While neuronal loss is an AD hallmark, cell-cell communication between neuronal and non-neuronal cell populations maintains neuronal health and brain homeostasis. To study changes in cellcell communication during disease progression, we performed snRNA-sequencing of the hippocampus from female 3xTg-AD and wild-type littermates at 6 and 12 months. We inferred differential cell-cell communication between 3xTg-AD and wild-type mice across time points and between senders (astrocytes, microglia, oligodendrocytes, and OPCs) and receivers (excitatory and inhibitory neurons) of interest. We also assessed the downstream effects of altered glia-neuron communication using pseudobulk differential gene expression, functional enrichment, and gene regulatory analyses. We found that glia-neuron communication is increasingly dysregulated in 12-month 3xTg-AD mice. We also identified 23 AD-associated ligand-receptor pairs that are upregulated in the 12-month-old 3xTg-AD hippocampus. Our results suggest increased AD association of interactions originating from microglia. Signaling mediators were not significantly differentially expressed but showed altered gene regulation and TF activity. Our findings indicate that altered glia-neuron communication is increasingly dysregulated and affects the gene regulatory mechanisms in neurons of 12-month-old 3xTg-AD mice.
