## Supplementary Table 2 for "Evaluation of altered cell-cell communication between glia and neurons in the hippocampus of 3xTg-AD mice at two time points"

### Sheet: Ab40
2.8779	Overflow	3.9393	0.2148	0.2071	0.2274	0.217	0.2063	0.2196
2.0622	1.9283	1.9087	0.2293	0.2208	0.2176	0.445	0.4841	0.4359
0.8291	0.7858	0.8005	0.2295	0.2214	0.23	0.3829	0.3792	0.3856
0.3911	0.3519	0.3396	0.3519	0.3511	0.3582	0.5342	0.5579	0.5349
0.2015	0.2131	0.2071	0.3655	0.3572	0.3621	0.0563	0.0572	0.0566
0.1777	0.1687	0.1665	0.5548	0.5384	0.4941	0.0633	0.055	0.0559
0.1545	0.1498	0.1504	0.2389	0.2322	0.2237	0.056	0.0558	0.0567
0.1369	0.1431	0.138	0.2242	0.2264	0.2237	0.0563	0.0559	0.0549
Standards
Std-1	Std-2	Std-3	Std-4	Std-5	Std-6	Std-7	Std-8
2.8779	2.0622	0.8291	0.3911	0.2015	0.1777	0.1545	0.1369
3.9393	1.9283	0.7858	0.3519	0.2131	0.1687	0.1498	0.1431
Overflow	1.9087	0.8005	0.3396	0.2071	0.1665	0.1504	0.138
3.4086	1.9664	0.805133	0.360867	0.207233	0.170967	0.151567	0.139333	Std Avg
3.35194	1.90974	0.748475	0.304208	0.150575	0.114308	0.0949083	0.082675	Blank Subtracted
500	250	125	62.5	31.25	15.63	7.81	0	Std Concentrations
Blanks
Blank-1	Blank-2	Blank-3
0.0563	0.0572	0.0566
0.0633	0.055	0.0559
0.056	0.0558	0.0567	Avg
0.0563	0.0559	0.0549	0.0566583
Samples
TS-1	TS-2	TS-3	TS-4	TS-5	TS-6	TS-7	TS-8	TS-9	TS-10	TS-11	TS-12
0.2148	0.2293	0.2295	0.3519	0.3655	0.5548	0.2389	0.2242	0.217	0.445	0.3829	0.5342
0.2071	0.2208	0.2214	0.3511	0.3572	0.5384	0.2322	0.2264	0.2063	0.4841	0.3792	0.5579
0.2274	0.2176	0.23	0.3582	0.3621	0.4941	0.2237	0.2237	0.2196	0.4359	0.3856	0.5349
0.216433	0.222567	0.226967	0.353733	0.3616	0.5291	0.2316	0.224767	0.2143	0.455	0.382567	0.542333	Sample Avg
0.159775	0.165908	0.170308	0.297075	0.304942	0.472442	0.174942	0.168108	0.157642	0.398342	0.325908	0.485675	Blank subtracted

### Sheet: Ab42
Overflow	Overflow	Overflow	0.0953	0.0962	0.0948	0.101	0.0978	0.1065
2.5318	2.5032	2.585	0.0931	0.0991	0.092	0.3248	0.3993	0.3433
1.2307	1.1483	1.2005	0.0959	0.0956	0.0927	0.2447	0.2415	0.2304
0.5635	0.5431	0.5739	0.2059	0.2201	0.1999	0.3698	0.4147	0.3848
0.2955	0.2833	0.2927	0.2243	0.2225	0.2225	0.052	0.0511	0.0432
0.1771	0.1769	0.1866	0.3179	0.3496	0.3687	0.0522	0.0535	0.0534
0.1417	0.1354	0.1343	0.0967	0.0949	0.1023	0.0539	0.0531	0.0541
0.1058	0.1072	0.1071	0.0984	0.0977	0.1031	0.0533	0.0539	0.0536
Standards
Std-1	Std-2	Std-3	Std-4	Std-5	Std-6	Std-7	Std-8
Overflow	2.5318	1.2307	0.5635	0.2955	0.1771	0.1417	0.1058
Overflow	2.5032	1.1483	0.5431	0.2833	0.1769	0.1354	0.1072
Overflow	2.585	1.2005	0.5739	0.2927	0.1866	0.1343	0.1071
#DIV/0!	2.54	1.19317	0.560167	0.2905	0.1802	0.137133	0.1067	Std Avg
	2.48773	1.14089	0.507892	0.238225	0.127925	0.0848583	0.054425	Blank Subtracted
1000	500	250	125	62.5	31.25	15.63	0	Std Concentrations
Blanks
Blank-1	Blank-2	Blank-3
0.052	0.0511	0.0432
0.0522	0.0535	0.0534
0.0539	0.0531	0.0541	Avg
0.0533	0.0539	0.0536	0.052275
Samples
TS-1	TS-2	TS-3	TS-4	TS-5	TS-6	TS-7	TS-8	TS-9	TS-10	TS-11	TS-12
0.0953	0.0931	0.0959	0.2059	0.2243	0.3179	0.0967	0.0984	0.101	0.3248	0.2447	0.3698
0.0962	0.0991	0.0956	0.2201	0.2225	0.3496	0.0949	0.0977	0.0978	0.3993	0.2415	0.4147
0.0948	0.092	0.0927	0.1999	0.2225	0.3687	0.1023	0.1031	0.1065	0.3433	0.2304	0.3848
0.0954333	0.0947333	0.0947333	0.208633	0.2231	0.3454	0.0979667	0.0997333	0.101767	0.3558	0.238867	0.389767	Sample Avg
0.0431583	0.0424583	0.0424583	0.156358	0.170825	0.293125	0.0456917	0.0474583	0.0494917	0.303525	0.186592	0.337492	Blank subtracted

### Sheet: Tau
3.0215	2.9516	2.7645	0.1275	0.1237	0.1118	0.109	0.1215	0.15
1.888	1.7833	1.8835	0.107	0.0988	0.0965	2.8096	2.6071	2.6098
1.1115	1.0687	0.9993	0.1106	0.1016	0.1072	1.9955	2.2507	2.2544
0.6623	0.5963	0.5825	1.8758	1.7652	1.84	1.8977	1.8015	1.9627
0.3866	0.366	0.3647	1.2899	1.3257	1.4355	0.0549	0.0558	0.063
0.2413	0.2263	0.2209	2.034	2.0008	2.1439	0.0637	0.0597	0.0573
0.1739	0.1518	0.1456	0.0981	0.0933	0.1069	0.0553	0.0556	0.0594
0.0947	0.0928	0.0813	0.1095	0.1051	0.1031	0.0555	0.0554	0.0557
Standards
Std-1	Std-2	Std-3	Std-4	Std-5	Std-6	Std-7	Std-8
3.0215	1.888	1.1115	0.6623	0.3866	0.2413	0.1739	0.0947
2.9516	1.7833	1.0687	0.5963	0.366	0.2263	0.1518	0.0928
2.7645	1.8835	0.9993	0.5825	0.3647	0.2209	0.1456	0.0813
2.91253	1.8516	1.05983	0.6137	0.372433	0.2295	0.1571	0.0896	Std Avg
2.85493	1.79399	1.00223	0.556092	0.314825	0.171892	0.0994917	0.0319917	Blank subtracted
2000	1000	500	250	125	62.5	31.2	0	Std concentrations
Blanks
Blank-1	Blank-2	Blank-3
0.0549	0.0558	0.063
0.0637	0.0597	0.0573
0.0553	0.0556	0.0594	Avg
0.0555	0.0554	0.0557	0.0576083
Samples
TS-1	TS-2	TS-3	TS-4	TS-5	TS-6	TS-7	TS-8	TS-9	TS-10	TS-11	TS-12
0.1275	0.107	0.1106	1.8758	1.2899	2.034	0.0981	0.1095	0.109	2.8096	1.9955	1.8977
0.1237	0.0988	0.1016	1.7652	1.3257	2.0008	0.0933	0.1051	0.1215	2.6071	2.2507	1.8015
0.1118	0.0965	0.1072	1.84	1.4355	2.1439	0.1069	0.1031	0.15	2.6098	2.2544	1.9627
0.121	0.100767	0.106467	1.827	1.35037	2.05957	0.0994333	0.1059	0.126833	2.6755	2.16687	1.8873	Sample Avg
0.0633917	0.0431583	0.0488583	1.76939	1.29276	2.00196	0.041825	0.0482917	0.069225	2.61789	2.10926	1.82969	Blank subtracted

### Sheet: BCA
Standards
STD-1	STD-2	STD-3	STD-4	STD-5	STD-6	STD-7	STD-8	STD-9
0.661	0.5929	0.5333	0.4638	0.3883	0.3119	0.2379	0.1571	0.0695
0.676	0.6128	0.5608	0.4747	0.3791	0.3159	0.2335	0.1622	0.0696
0.6826	0.6129	0.5429	0.4712	0.3982	0.3218	0.2469	0.1559	0.0697
0.6732	0.6062	0.545667	0.4699	0.388533	0.316533	0.239433	0.1584	0.0696	Avg
2000	1750	1500	1250	1000	750	500	250	0	Concentrations
Samples
TS-1	TS-2	TS-3	TS-4	TS-5	TS-6	TS-7	TS-8	TS-9	TS-10	TS-11	TS-12
0.5509	0.478	0.4514	0.4599	0.5204	0.5132	0.4397	0.4929	0.5032	0.5466	0.5557	0.5132
0.5376	0.5188	0.4633	0.4782	0.5197	0.5014	0.4598	0.5127	0.5007	0.5828	0.5718	0.5209
0.548	0.5102	0.4821	0.4949	0.545	0.5118	0.4738	0.5214	0.4997	0.5908	0.5936	0.5342
1548.12	1306.86	1218.83	1246.96	1447.18	1423.35	1180.11	1356.17	1390.26	1533.89	1564	1423.35	Total protein
1504.1	1441.89	1258.22	1307.53	1444.87	1384.3	1246.63	1421.7	1381.99	1653.69	1617.28	1448.84	using the
1538.52	1413.43	1320.43	1362.79	1528.59	1418.72	1292.96	1450.49	1378.68	1680.16	1689.43	1492.85	formula
1530.25	1387.39	1265.83	1305.76	1473.55	1408.79	1239.9	1409.45	1383.64	1622.58	1623.57	1455.01	Avg ug/mL
0.980233	1.08117	1.185	1.14876	1.01795	1.06474	1.20977	1.06424	1.0841	0.924454	0.923888	1.03092	uL for ELISA dilution
Final ELISA Dilution for Total Tau (doubled to allow more accurate pipetting)
1.96047	2.16233	2.36999	2.29751	2.0359	2.12948	2.41954	2.12848	2.16819	1.84891	1.84778	2.06184	uL protein
298.04	297.838	297.63	297.702	297.964	297.871	297.58	297.872	297.832	298.151	298.152	297.938	uL PBS
Ab40 and Ab42 ELISAs required no further dilution
