## Supplementary Table 5 for "Evaluation of altered cell-cell communication between glia and neurons in the hippocampus of 3xTg-AD mice at two time points"

### Sheet: table_s4
gene	origin
COX6CP3	msigdb: KEGG_ALZHEIMERS_DISEASE
ADAM10	msigdb: KEGG_ALZHEIMERS_DISEASE
CDK5	msigdb: KEGG_ALZHEIMERS_DISEASE
ATP5PD	msigdb: KEGG_ALZHEIMERS_DISEASE
UQCR11	msigdb: KEGG_ALZHEIMERS_DISEASE
CHP1	msigdb: KEGG_ALZHEIMERS_DISEASE
COX6B2	msigdb: KEGG_ALZHEIMERS_DISEASE
COX4I1	msigdb: KEGG_ALZHEIMERS_DISEASE
COX5B	msigdb: KEGG_ALZHEIMERS_DISEASE
COX6A1	msigdb: KEGG_ALZHEIMERS_DISEASE
COX6A2	msigdb: KEGG_ALZHEIMERS_DISEASE
COX6B1	msigdb: KEGG_ALZHEIMERS_DISEASE
COX6C	msigdb: KEGG_ALZHEIMERS_DISEASE
COX7A1	msigdb: KEGG_ALZHEIMERS_DISEASE
COX7A2	msigdb: KEGG_ALZHEIMERS_DISEASE
COX7B	msigdb: KEGG_ALZHEIMERS_DISEASE
COX7C	msigdb: KEGG_ALZHEIMERS_DISEASE
COX8A	msigdb: KEGG_ALZHEIMERS_DISEASE
CYC1	msigdb: KEGG_ALZHEIMERS_DISEASE
CALML6	msigdb: KEGG_ALZHEIMERS_DISEASE
COX7B2	msigdb: KEGG_ALZHEIMERS_DISEASE
ERN1	msigdb: KEGG_ALZHEIMERS_DISEASE
ATF6	msigdb: KEGG_ALZHEIMERS_DISEASE
PLCB1	msigdb: KEGG_ALZHEIMERS_DISEASE
NCSTN	msigdb: KEGG_ALZHEIMERS_DISEASE
BACE1	msigdb: KEGG_ALZHEIMERS_DISEASE
BACE2	msigdb: KEGG_ALZHEIMERS_DISEASE
GAPDH	msigdb: KEGG_ALZHEIMERS_DISEASE
UQCRQ	msigdb: KEGG_ALZHEIMERS_DISEASE
GNAQ	msigdb: KEGG_ALZHEIMERS_DISEASE
GRIN1	msigdb: KEGG_ALZHEIMERS_DISEASE
GRIN2A	msigdb: KEGG_ALZHEIMERS_DISEASE
GRIN2B	msigdb: KEGG_ALZHEIMERS_DISEASE
GRIN2C	msigdb: KEGG_ALZHEIMERS_DISEASE
GRIN2D	msigdb: KEGG_ALZHEIMERS_DISEASE
GSK3B	msigdb: KEGG_ALZHEIMERS_DISEASE
UQCR10	msigdb: KEGG_ALZHEIMERS_DISEASE
HSD17B10	msigdb: KEGG_ALZHEIMERS_DISEASE
APAF1	msigdb: KEGG_ALZHEIMERS_DISEASE
APBB1	msigdb: KEGG_ALZHEIMERS_DISEASE
IDE	msigdb: KEGG_ALZHEIMERS_DISEASE
COX8C	msigdb: KEGG_ALZHEIMERS_DISEASE
APOE	msigdb: KEGG_ALZHEIMERS_DISEASE
APP	msigdb: KEGG_ALZHEIMERS_DISEASE
FAS	msigdb: KEGG_ALZHEIMERS_DISEASE
IL1B	msigdb: KEGG_ALZHEIMERS_DISEASE
ITPR1	msigdb: KEGG_ALZHEIMERS_DISEASE
ITPR2	msigdb: KEGG_ALZHEIMERS_DISEASE
ITPR3	msigdb: KEGG_ALZHEIMERS_DISEASE
NDUFS7	msigdb: KEGG_ALZHEIMERS_DISEASE
ATP5MC1P5	msigdb: KEGG_ALZHEIMERS_DISEASE
LPL	msigdb: KEGG_ALZHEIMERS_DISEASE
LRP1	msigdb: KEGG_ALZHEIMERS_DISEASE
MAPT	msigdb: KEGG_ALZHEIMERS_DISEASE
MME	msigdb: KEGG_ALZHEIMERS_DISEASE
UQCRHL	msigdb: KEGG_ALZHEIMERS_DISEASE
MT-ATP6	msigdb: KEGG_ALZHEIMERS_DISEASE
MT-ATP8	msigdb: KEGG_ALZHEIMERS_DISEASE
MT-CO1	msigdb: KEGG_ALZHEIMERS_DISEASE
MT-CO2	msigdb: KEGG_ALZHEIMERS_DISEASE
MT-CO3	msigdb: KEGG_ALZHEIMERS_DISEASE
MT-CYB	msigdb: KEGG_ALZHEIMERS_DISEASE
NDUFA1	msigdb: KEGG_ALZHEIMERS_DISEASE
NDUFA2	msigdb: KEGG_ALZHEIMERS_DISEASE
NDUFA3	msigdb: KEGG_ALZHEIMERS_DISEASE
NDUFA4	msigdb: KEGG_ALZHEIMERS_DISEASE
NDUFA5	msigdb: KEGG_ALZHEIMERS_DISEASE
NDUFA6	msigdb: KEGG_ALZHEIMERS_DISEASE
NDUFA7	msigdb: KEGG_ALZHEIMERS_DISEASE
NDUFA8	msigdb: KEGG_ALZHEIMERS_DISEASE
NDUFA9	msigdb: KEGG_ALZHEIMERS_DISEASE
NDUFA10	msigdb: KEGG_ALZHEIMERS_DISEASE
NDUFAB1	msigdb: KEGG_ALZHEIMERS_DISEASE
NDUFB1	msigdb: KEGG_ALZHEIMERS_DISEASE
NDUFB2	msigdb: KEGG_ALZHEIMERS_DISEASE
NDUFB3	msigdb: KEGG_ALZHEIMERS_DISEASE
NDUFB4	msigdb: KEGG_ALZHEIMERS_DISEASE
NDUFB5	msigdb: KEGG_ALZHEIMERS_DISEASE
NDUFB6	msigdb: KEGG_ALZHEIMERS_DISEASE
NDUFB7	msigdb: KEGG_ALZHEIMERS_DISEASE
NDUFB8	msigdb: KEGG_ALZHEIMERS_DISEASE
NDUFB9	msigdb: KEGG_ALZHEIMERS_DISEASE
NDUFB10	msigdb: KEGG_ALZHEIMERS_DISEASE
NDUFC1	msigdb: KEGG_ALZHEIMERS_DISEASE
NDUFC2	msigdb: KEGG_ALZHEIMERS_DISEASE
NDUFS1	msigdb: KEGG_ALZHEIMERS_DISEASE
NDUFS2	msigdb: KEGG_ALZHEIMERS_DISEASE
NDUFS3	msigdb: KEGG_ALZHEIMERS_DISEASE
NDUFV1	msigdb: KEGG_ALZHEIMERS_DISEASE
NDUFS4	msigdb: KEGG_ALZHEIMERS_DISEASE
NDUFS5	msigdb: KEGG_ALZHEIMERS_DISEASE
NDUFS6	msigdb: KEGG_ALZHEIMERS_DISEASE
NDUFS8	msigdb: KEGG_ALZHEIMERS_DISEASE
NDUFV2	msigdb: KEGG_ALZHEIMERS_DISEASE
NDUFV3	msigdb: KEGG_ALZHEIMERS_DISEASE
NOS1	msigdb: KEGG_ALZHEIMERS_DISEASE
ATP2A1	msigdb: KEGG_ALZHEIMERS_DISEASE
ATP2A2	msigdb: KEGG_ALZHEIMERS_DISEASE
ATP2A3	msigdb: KEGG_ALZHEIMERS_DISEASE
ATP5F1A	msigdb: KEGG_ALZHEIMERS_DISEASE
ATP5F1B	msigdb: KEGG_ALZHEIMERS_DISEASE
ATP5F1C	msigdb: KEGG_ALZHEIMERS_DISEASE
APH1A	msigdb: KEGG_ALZHEIMERS_DISEASE
ATP5F1D	msigdb: KEGG_ALZHEIMERS_DISEASE
ATP5F1E	msigdb: KEGG_ALZHEIMERS_DISEASE
ATP5PB	msigdb: KEGG_ALZHEIMERS_DISEASE
ATP5MC1	msigdb: KEGG_ALZHEIMERS_DISEASE
ATP5MC2	msigdb: KEGG_ALZHEIMERS_DISEASE
ATP5MC3	msigdb: KEGG_ALZHEIMERS_DISEASE
CALML5	msigdb: KEGG_ALZHEIMERS_DISEASE
ATP5PF	msigdb: KEGG_ALZHEIMERS_DISEASE
PLCB2	msigdb: KEGG_ALZHEIMERS_DISEASE
PLCB3	msigdb: KEGG_ALZHEIMERS_DISEASE
PLCB4	msigdb: KEGG_ALZHEIMERS_DISEASE
ATP5PO	msigdb: KEGG_ALZHEIMERS_DISEASE
CYCS	msigdb: KEGG_ALZHEIMERS_DISEASE
PPP3CA	msigdb: KEGG_ALZHEIMERS_DISEASE
PPP3CB	msigdb: KEGG_ALZHEIMERS_DISEASE
PPP3CC	msigdb: KEGG_ALZHEIMERS_DISEASE
PPP3R1	msigdb: KEGG_ALZHEIMERS_DISEASE
PPP3R2	msigdb: KEGG_ALZHEIMERS_DISEASE
PSENEN	msigdb: KEGG_ALZHEIMERS_DISEASE
MAPK1	msigdb: KEGG_ALZHEIMERS_DISEASE
MAPK3	msigdb: KEGG_ALZHEIMERS_DISEASE
PSEN1	msigdb: KEGG_ALZHEIMERS_DISEASE
PSEN2	msigdb: KEGG_ALZHEIMERS_DISEASE
NDUFA4L2	msigdb: KEGG_ALZHEIMERS_DISEASE
BAD	msigdb: KEGG_ALZHEIMERS_DISEASE
RYR3	msigdb: KEGG_ALZHEIMERS_DISEASE
BID	msigdb: KEGG_ALZHEIMERS_DISEASE
SDHA	msigdb: KEGG_ALZHEIMERS_DISEASE
SDHB	msigdb: KEGG_ALZHEIMERS_DISEASE
SDHC	msigdb: KEGG_ALZHEIMERS_DISEASE
SDHD	msigdb: KEGG_ALZHEIMERS_DISEASE
CHP2	msigdb: KEGG_ALZHEIMERS_DISEASE
UQCR10P1	msigdb: KEGG_ALZHEIMERS_DISEASE
SNCA	msigdb: KEGG_ALZHEIMERS_DISEASE
ADAM17	msigdb: KEGG_ALZHEIMERS_DISEASE
TNF	msigdb: KEGG_ALZHEIMERS_DISEASE
TNFRSF1A	msigdb: KEGG_ALZHEIMERS_DISEASE
UQCRB	msigdb: KEGG_ALZHEIMERS_DISEASE
UQCRC1	msigdb: KEGG_ALZHEIMERS_DISEASE
UQCRC2	msigdb: KEGG_ALZHEIMERS_DISEASE
UQCRFS1	msigdb: KEGG_ALZHEIMERS_DISEASE
UQCRH	msigdb: KEGG_ALZHEIMERS_DISEASE
CACNA1C	msigdb: KEGG_ALZHEIMERS_DISEASE
CACNA1D	msigdb: KEGG_ALZHEIMERS_DISEASE
CACNA1F	msigdb: KEGG_ALZHEIMERS_DISEASE
CACNA1S	msigdb: KEGG_ALZHEIMERS_DISEASE
CALM1	msigdb: KEGG_ALZHEIMERS_DISEASE
CALM2	msigdb: KEGG_ALZHEIMERS_DISEASE
CALM3	msigdb: KEGG_ALZHEIMERS_DISEASE
CALML3	msigdb: KEGG_ALZHEIMERS_DISEASE
CAPN1	msigdb: KEGG_ALZHEIMERS_DISEASE
CAPN2	msigdb: KEGG_ALZHEIMERS_DISEASE
CASP3	msigdb: KEGG_ALZHEIMERS_DISEASE
CASP7	msigdb: KEGG_ALZHEIMERS_DISEASE
CASP8	msigdb: KEGG_ALZHEIMERS_DISEASE
CASP9	msigdb: KEGG_ALZHEIMERS_DISEASE
COX4I2	msigdb: KEGG_ALZHEIMERS_DISEASE
FADD	msigdb: KEGG_ALZHEIMERS_DISEASE
CDK5R1	msigdb: KEGG_ALZHEIMERS_DISEASE
NAE1	msigdb: KEGG_ALZHEIMERS_DISEASE
COX7A2L	msigdb: KEGG_ALZHEIMERS_DISEASE
COX5A	msigdb: KEGG_ALZHEIMERS_DISEASE
EIF2AK3	msigdb: KEGG_ALZHEIMERS_DISEASE
ABCA7	msigdb: HP_ALZHEIMER_DISEASE
GATA1	msigdb: HP_ALZHEIMER_DISEASE
APOE	msigdb: HP_ALZHEIMER_DISEASE
APP	msigdb: HP_ALZHEIMER_DISEASE
MPO	msigdb: HP_ALZHEIMER_DISEASE
NOS3	msigdb: HP_ALZHEIMER_DISEASE
PLAU	msigdb: HP_ALZHEIMER_DISEASE
PSEN1	msigdb: HP_ALZHEIMER_DISEASE
PSEN2	msigdb: HP_ALZHEIMER_DISEASE
CACNA1G	msigdb: HP_ALZHEIMER_DISEASE
CR1	GWAS: Bellenguez, et al. (2022)
ADAM17	GWAS: Bellenguez, et al. (2022)
PRKD3	GWAS: Bellenguez, et al. (2022)
NCK2	GWAS: Bellenguez, et al. (2022)
BIN1	GWAS: Bellenguez, et al. (2022)
WDR12	GWAS: Bellenguez, et al. (2022)
INPP5D	GWAS: Bellenguez, et al. (2022)
MME	GWAS: Bellenguez, et al. (2022)
SORT1	GWAS: Bellenguez, et al. (2022)
IDUA	GWAS: Bellenguez, et al. (2022)
CLNK	GWAS: Bellenguez, et al. (2022)
RHOH	GWAS: Bellenguez, et al. (2022)
ANKH	GWAS: Bellenguez, et al. (2022)
COX7C	GWAS: Bellenguez, et al. (2022)
TNIP1	GWAS: Bellenguez, et al. (2022)
RASGEF1C	GWAS: Bellenguez, et al. (2022)
HLA-DQA1	GWAS: Bellenguez, et al. (2022)
UNC5CL	GWAS: Bellenguez, et al. (2022)
TREM2	GWAS: Bellenguez, et al. (2022)
TREML2	GWAS: Bellenguez, et al. (2022)
CD2AP	GWAS: Bellenguez, et al. (2022)
HS3ST5	GWAS: Bellenguez, et al. (2022)
UMAD1	GWAS: Bellenguez, et al. (2022)
ICA1	GWAS: Bellenguez, et al. (2022)
TMEM106B	GWAS: Bellenguez, et al. (2022)
JAZF1	GWAS: Bellenguez, et al. (2022)
EPDR1	GWAS: Bellenguez, et al. (2022)
SEC61G	GWAS: Bellenguez, et al. (2022)
SPDYE3	GWAS: Bellenguez, et al. (2022)
EPHA1	GWAS: Bellenguez, et al. (2022)
CTSB	GWAS: Bellenguez, et al. (2022)
PTK2B	GWAS: Bellenguez, et al. (2022)
CLU	GWAS: Bellenguez, et al. (2022)
SHARPIN	GWAS: Bellenguez, et al. (2022)
ABCA1	GWAS: Bellenguez, et al. (2022)
USP6NL	GWAS: Bellenguez, et al. (2022)
ANK3	GWAS: Bellenguez, et al. (2022)
TSPAN14	GWAS: Bellenguez, et al. (2022)
BLNK	GWAS: Bellenguez, et al. (2022)
PLEKHA1	GWAS: Bellenguez, et al. (2022)
SPI1	GWAS: Bellenguez, et al. (2022)
MS4A4A	GWAS: Bellenguez, et al. (2022)
EED	GWAS: Bellenguez, et al. (2022)
SORL1	GWAS: Bellenguez, et al. (2022)
TPCN1	GWAS: Bellenguez, et al. (2022)
FERMT2	GWAS: Bellenguez, et al. (2022)
SLC24A4	GWAS: Bellenguez, et al. (2022)
SPPL2A	GWAS: Bellenguez, et al. (2022)
MINDY2	GWAS: Bellenguez, et al. (2022)
APH1B	GWAS: Bellenguez, et al. (2022)
SNX1	GWAS: Bellenguez, et al. (2022)
CTSH	GWAS: Bellenguez, et al. (2022)
DOC2A	GWAS: Bellenguez, et al. (2022)
BCKDK	GWAS: Bellenguez, et al. (2022)
IL34	GWAS: Bellenguez, et al. (2022)
MAF	GWAS: Bellenguez, et al. (2022)
PLCG2	GWAS: Bellenguez, et al. (2022)
FOXF1	GWAS: Bellenguez, et al. (2022)
PRDM7	GWAS: Bellenguez, et al. (2022)
WDR81	GWAS: Bellenguez, et al. (2022)
SCIMP	GWAS: Bellenguez, et al. (2022)
MYO15A	GWAS: Bellenguez, et al. (2022)
GRN	GWAS: Bellenguez, et al. (2022)
WNT3	GWAS: Bellenguez, et al. (2022)
ABI3	GWAS: Bellenguez, et al. (2022)
TSPOAP1	GWAS: Bellenguez, et al. (2022)
ACE	GWAS: Bellenguez, et al. (2022)
ABCA7	GWAS: Bellenguez, et al. (2022)
KLF16	GWAS: Bellenguez, et al. (2022)
SIGLEC11	GWAS: Bellenguez, et al. (2022)
LILRB2	GWAS: Bellenguez, et al. (2022)
RBCK1	GWAS: Bellenguez, et al. (2022)
CASS4	GWAS: Bellenguez, et al. (2022)
SLC2A4RG	GWAS: Bellenguez, et al. (2022)
APP	GWAS: Bellenguez, et al. (2022)
ADAMTS1	GWAS: Bellenguez, et al. (2022)
