## Supplementary Table 7 for "Evaluation of altered cell-cell communication between glia and neurons in the hippocampus of 3xTg-AD mice at two time points"

### Sheet: all_gex
gene	log2FoldChange	pvalue	padj	receiver	timepoint
Il1r1	0.850911	0.000699244	0.0343215	Excitatory.Neurons	6m
Cyp27a1	-0.0765595	0.00723345	0.172313	Excitatory.Neurons	6m
Lypd1	0.290516	0.00834487	0.187357	Excitatory.Neurons	6m
Kcnt2	0.436989	0.000255502	0.0165927	Excitatory.Neurons	6m
Rgs4	-0.566461	0.000207047	0.0138543	Excitatory.Neurons	6m
Ptgds	-0.0363483	0.00243464	0.0841007	Excitatory.Neurons	6m
Nfe2l2	-0.269418	0.00906092	0.196749	Excitatory.Neurons	6m
Id1	-0.0155816	0.0960839	0.595055	Excitatory.Neurons	6m
Cyp7b1	0.0364811	0.041857	0.428271	Excitatory.Neurons	6m
Cpa3	-0.0303095	0.0138583	0.249781	Excitatory.Neurons	6m
Agtr1b	-0.720077	0.000484607	0.0260922	Excitatory.Neurons	6m
Slc7a11	-0.0607078	0.0352463	0.395879	Excitatory.Neurons	6m
Hsd3b3	0.044565	0.0286115	0.361406	Excitatory.Neurons	6m
Ptpn22	-0.725684	3.90165e-10	1.39573e-07	Excitatory.Neurons	6m
Npnt	0.679088	1.24384e-05	0.00141142	Excitatory.Neurons	6m
Dhrs3	-0.0720021	0.0179387	0.284589	Excitatory.Neurons	6m
Tnfrsf9	-1.20332	4.4072e-08	9.49168e-06	Excitatory.Neurons	6m
Cav2	-0.0502126	0.0199639	0.301186	Excitatory.Neurons	6m
A2m	-0.0412987	0.0238257	0.333466	Excitatory.Neurons	6m
Bbc3	-0.0644946	0.0228241	0.32593	Excitatory.Neurons	6m
Bcl3	-0.0210187	0.0286564	0.361406	Excitatory.Neurons	6m
Lsr	-0.0391393	0.0714561	0.535698	Excitatory.Neurons	6m
Klk1b22	0.00461053	0.000141615	0.0103423	Excitatory.Neurons	6m
Abcc6	1.86198	0.00154845	0.0626085	Excitatory.Neurons	6m
Thrsp	0.0521311	0.0164373	0.274467	Excitatory.Neurons	6m
Plk1	0.0570865	0.0167959	0.276729	Excitatory.Neurons	6m
Tnfrsf23	-0.360223	0.003912	0.116127	Excitatory.Neurons	6m
Shcbp1	0.0622966	0.0118552	0.228508	Excitatory.Neurons	6m
Ednra	-0.0384697	0.0445431	0.439771	Excitatory.Neurons	6m
Hhip	-0.0537483	0.0286814	0.361406	Excitatory.Neurons	6m
Cdh3	-0.0369344	0.000579556	0.0296896	Excitatory.Neurons	6m
Pdgfd	-0.121278	0.0114997	0.22578	Excitatory.Neurons	6m
Maml2	0.0337027	0.0262299	0.347744	Excitatory.Neurons	6m
Nmnat3	-0.537213	0.000668084	0.0332561	Excitatory.Neurons	6m
Pmch	0.00762283	0.0460277	0.44688	Excitatory.Neurons	6m
Tph2	-0.0329257	8.92713e-05	0.00730294	Excitatory.Neurons	6m
Aebp1	-0.0315054	0.0148645	0.25981	Excitatory.Neurons	6m
Ccl5	-0.0192956	0.00685488	0.167249	Excitatory.Neurons	6m
Cdc6	-0.0378839	0.0250469	0.340771	Excitatory.Neurons	6m
Krt17	-0.028435	0.00520366	0.141168	Excitatory.Neurons	6m
St6galnac2	-0.621748	0.00040742	0.0229307	Excitatory.Neurons	6m
Nptx1	0.365206	0.00407904	0.119407	Excitatory.Neurons	6m
Hmga1b	0.0137392	0.0771269	0.551063	Excitatory.Neurons	6m
Zfp36l1	-0.0717486	0.0133678	0.244914	Excitatory.Neurons	6m
Tnfaip2	-0.0168781	0.0835794	0.568491	Excitatory.Neurons	6m
Crip2	-0.0794352	0.0148702	0.25981	Excitatory.Neurons	6m
Cdkn3	-0.0371528	0.052065	0.47427	Excitatory.Neurons	6m
Card10	-1.27304	2.61436e-10	1.00325e-07	Excitatory.Neurons	6m
Pdgfb	0.434283	0.00356041	0.108536	Excitatory.Neurons	6m
Ppl	0.0752014	0.0248865	0.340527	Excitatory.Neurons	6m
Ltbp1	-0.909221	0.000273018	0.0173968	Excitatory.Neurons	6m
Igfbp5	-0.483802	0.00142708	0.0360578	Excitatory.Neurons	12m
Cyp27a1	-0.762061	0.000722156	0.0222217	Excitatory.Neurons	12m
Gli2	-0.0846452	0.0224283	0.195695	Excitatory.Neurons	12m
Lct	-0.0209659	0.0303345	0.23224	Excitatory.Neurons	12m
Fmod	0.0287125	0.0127474		Excitatory.Neurons	12m
Rgs4	-0.45634	0.00144048	0.0363071	Excitatory.Neurons	12m
Adamts4	-0.0656418	0.0181532	0.174545	Excitatory.Neurons	12m
Dtl	1.34422	0.00230532	0.0510455	Excitatory.Neurons	12m
Cd34	-0.0413531	0.0334961	0.245829	Excitatory.Neurons	12m
Gata3	-0.0550406	0.0417557	0.276393	Excitatory.Neurons	12m
Ptgds	-2.37142	8.51527e-07	0.000122584	Excitatory.Neurons	12m
Col5a1	-0.560128	0.000546276	0.0183453	Excitatory.Neurons	12m
Meis2	0.0704021	0.0117157	0.135628	Excitatory.Neurons	12m
Tmco5	0.0780947	0.0352001	0.25266	Excitatory.Neurons	12m
Jag1	-0.209769	0.0149341	0.155426	Excitatory.Neurons	12m
Trib3	-0.0620365	0.0291452	0.227438	Excitatory.Neurons	12m
Cebpb	-0.582284	0.00274212	0.0562245	Excitatory.Neurons	12m
Cyp7b1	-0.0771118	0.0291854	0.227581	Excitatory.Neurons	12m
Agtr1b	-0.983187	1.97014e-05	0.001519	Excitatory.Neurons	12m
Ccna2	-0.436358	0.00576196	0.0897924	Excitatory.Neurons	12m
Pdgfc	0.710982	2.34784e-05	0.00172617	Excitatory.Neurons	12m
Efna1	-0.0687618	0.0387184	0.265486	Excitatory.Neurons	12m
S100a1	-0.0349006	0.0480924	0.297065	Excitatory.Neurons	12m
Hsd3b3	0.0995776	0.0250554	0.206951	Excitatory.Neurons	12m
Hsd3b6	0.034963	0.0906531	0.407998	Excitatory.Neurons	12m
Ptpn22	-0.600623	2.03318e-07	3.45909e-05	Excitatory.Neurons	12m
F3	-0.119691	0.038832	0.265934	Excitatory.Neurons	12m
Npnt	-0.709677	7.35582e-06	0.000714278	Excitatory.Neurons	12m
Bmpr1b	1.34476	0.00161628	0.0394909	Excitatory.Neurons	12m
Gbp7	0.044217	0.0367859	0.257752	Excitatory.Neurons	12m
Ccn1	0.0392317	0.0111521	0.131854	Excitatory.Neurons	12m
Epha7	-0.172656	0.0246155	0.204494	Excitatory.Neurons	12m
B4galt1	-0.300983	0.0100421	0.124288	Excitatory.Neurons	12m
Spsb1	-1.15628	0.000153215	0.00728426	Excitatory.Neurons	12m
Tnfrsf9	-0.76529	0.000104125	0.00556757	Excitatory.Neurons	12m
Sema3a	0.5314	0.000129318	0.00644585	Excitatory.Neurons	12m
Fgfr3	-0.111316	0.00690747	0.100184	Excitatory.Neurons	12m
Cd38	-0.0522889	0.00830717	0.11086	Excitatory.Neurons	12m
Spp1	1.12043	0.00274535	0.0562347	Excitatory.Neurons	12m
Mn1	0.450965	0.00205899	0.0476252	Excitatory.Neurons	12m
Samd9l	2.89089	1.17271e-06	0.000160943	Excitatory.Neurons	12m
Cav2	-0.111231	0.0173372	0.170604	Excitatory.Neurons	12m
Cav1	0.0417934	0.0234963	0.199816	Excitatory.Neurons	12m
Met	1.68519	1.04465e-05	0.000919024	Excitatory.Neurons	12m
Mgll	-0.636618	1.74524e-05	0.00138183	Excitatory.Neurons	12m
Tmem40	1.79863	0.000142871	0.00690409	Excitatory.Neurons	12m
Slc6a13	-0.024848	0.0624688	0.341744	Excitatory.Neurons	12m
Bcl3	-0.0353649	0.0393049	0.267305	Excitatory.Neurons	12m
Klk1b22	0.0079815	0.0729721	0.370721	Excitatory.Neurons	12m
Nr2f2	0.483652	0.00245242	0.0529753	Excitatory.Neurons	12m
Il16	-0.0298852	0.0434795	0.281247	Excitatory.Neurons	12m
Prss23	1.97572	3.48241e-05	0.00236597	Excitatory.Neurons	12m
Adm	-0.0917959	0.0468905	0.294026	Excitatory.Neurons	12m
Efnb2	0.420583	0.00241006	0.0523972	Excitatory.Neurons	12m
Tll1	0.776443	1.14596e-05	0.000978869	Excitatory.Neurons	12m
Lpl	0.874054	0.00469204	0.0785926	Excitatory.Neurons	12m
Crlf1	-0.0574731	0.00415874	0.0726171	Excitatory.Neurons	12m
Plvap	0.566383	0.000516339	0.0176567	Excitatory.Neurons	12m
Klf2	-0.048883	0.0259621	0.211331	Excitatory.Neurons	12m
Ednra	-1.02227	0.000505311	0.0174536	Excitatory.Neurons	12m
Maml2	-0.0878791	0.00809718	0.1093	Excitatory.Neurons	12m
Mpzl2	-0.0764399	0.000538867	0.018126	Excitatory.Neurons	12m
Jaml	-0.0689691	0.0129309	0.143116	Excitatory.Neurons	12m
Tnfaip8l3	0.501567	0.0045806	0.077674	Excitatory.Neurons	12m
Cyp11a1	-0.16777	0.0220517	0.194051	Excitatory.Neurons	12m
Thsd4	-0.0870804	0.00588296	0.0907846	Excitatory.Neurons	12m
Aqp9	-0.0531535	0.0255017	0.209008	Excitatory.Neurons	12m
Plod2	-0.306449	0.0115511	0.134345	Excitatory.Neurons	12m
Nmnat3	-0.495826	0.00111073	0.0304874	Excitatory.Neurons	12m
Tgfbr2	-0.443076	0.00347336	0.0655987	Excitatory.Neurons	12m
Esr1	0.570685	0.000951338	0.0272624	Excitatory.Neurons	12m
Plagl1	0.573116	0.000200338	0.0090812	Excitatory.Neurons	12m
Ccn2	3.47409	8.34832e-08	1.66853e-05	Excitatory.Neurons	12m
Hey2	0.111132	0.0301706	0.231782	Excitatory.Neurons	12m
Ddit4	-0.115877	0.0442279	0.284352	Excitatory.Neurons	12m
Egr2	1.83239	0.000290958	0.0117907	Excitatory.Neurons	12m
Adora2a	0.0404157	0.00293651	0.0590342	Excitatory.Neurons	12m
Gadd45b	0.16532	0.016443	0.164798	Excitatory.Neurons	12m
Btg1	-0.383759	0.00402417	0.07149	Excitatory.Neurons	12m
Pawr	0.538883	0.000649796	0.0205796	Excitatory.Neurons	12m
Phlda1	0.1527	0.0187459	0.17759	Excitatory.Neurons	12m
Lrig3	0.472617	0.00684164	0.0995467	Excitatory.Neurons	12m
Smtn	-0.437099	0.00315032	0.0615883	Excitatory.Neurons	12m
Hmmr	0.0241114	0.141521		Excitatory.Neurons	12m
Rasd1	-0.177547	0.0214189	0.190879	Excitatory.Neurons	12m
Adora2b	-0.0398748	0.115196	0.457981	Excitatory.Neurons	12m
Lpo	-0.0311247	0.150683	0.516305	Excitatory.Neurons	12m
Etv4	0.446933	0.00464529	0.0781946	Excitatory.Neurons	12m
Socs3	0.357842	0.00965252	0.12088	Excitatory.Neurons	12m
Hmga1b	-0.0342757	0.0363422	0.256476	Excitatory.Neurons	12m
Slc16a3	-0.0810333	0.0706405	0.366576	Excitatory.Neurons	12m
Agmo	-0.105673	0.00975892	0.12183	Excitatory.Neurons	12m
Plekhg3	-0.857261	0.00043669	0.0156456	Excitatory.Neurons	12m
Serpina3n	-2.53158	9.29008e-08	1.81595e-05	Excitatory.Neurons	12m
Inhba	0.398955	0.00432324	0.0746121	Excitatory.Neurons	12m
Tgfbi	0.0901685	0.0153241	0.158285	Excitatory.Neurons	12m
Zfp595	-0.528362	0.000762293	0.0230096	Excitatory.Neurons	12m
Zfp738	-0.685234	5.89092e-08	1.29011e-05	Excitatory.Neurons	12m
Gcnt4	-0.102821	0.0221692	0.194368	Excitatory.Neurons	12m
Cartpt	0.19505	0.0171767	0.169918	Excitatory.Neurons	12m
Ccnb1	0.0244991	0.015399	0.158565	Excitatory.Neurons	12m
Fst	-0.0899781	0.0146054	0.153769	Excitatory.Neurons	12m
Gm3839	-0.0424953	0.011747	0.135628	Excitatory.Neurons	12m
Dusp13	-0.0442477	0.00821767	0.11028	Excitatory.Neurons	12m
Wnt5a	-0.39124	0.00423133	0.0736316	Excitatory.Neurons	12m
Itih3	-2.38637	2.55135e-10	1.11749e-07	Excitatory.Neurons	12m
Htr2a	0.812636	0.000123398	0.00621093	Excitatory.Neurons	12m
Pcdh8	-0.29815	0.0121828	0.138485	Excitatory.Neurons	12m
Klf10	0.752329	0.000183273	0.00847454	Excitatory.Neurons	12m
Trib1	-0.226712	0.0171731	0.169918	Excitatory.Neurons	12m
Lratd2	-0.159091	0.00259573	0.0541395	Excitatory.Neurons	12m
Card10	-1.64831	2.31306e-14	1.90467e-11	Excitatory.Neurons	12m
Pdgfb	0.963634	1.1893e-06	0.000162139	Excitatory.Neurons	12m
Col2a1	0.48712	0.00402605	0.07149	Excitatory.Neurons	12m
Cebpd	-0.117507	0.00278432	0.0569196	Excitatory.Neurons	12m
Sdf2l1	0.200465	0.0133498	0.145888	Excitatory.Neurons	12m
Parp14	-0.0460952	0.033889	0.247824	Excitatory.Neurons	12m
Zbtb20	-0.0580229	0.0703473	0.365528	Excitatory.Neurons	12m
BC016579	-0.269119	0.014152	0.151421	Excitatory.Neurons	12m
Abi3bp	3.66565	3.9208e-06	0.000436289	Excitatory.Neurons	12m
Samsn1	0.0620989	0.0102789	0.125715	Excitatory.Neurons	12m
Adamts1	-1.18653	8.24267e-06	0.000781952	Excitatory.Neurons	12m
Thbs2	-0.0416508	0.0722539	0.369414	Excitatory.Neurons	12m
Mog	-0.131605	0.0121646	0.138354	Excitatory.Neurons	12m
Bambi	-0.227124	0.0176879	0.172407	Excitatory.Neurons	12m
Jcad	0.0544192	0.0378159	0.262025	Excitatory.Neurons	12m
Lama3	-0.630656	0.000140665	0.00683372	Excitatory.Neurons	12m
Eno1b	-0.0355777	0.108137	0.447839	Excitatory.Neurons	12m
Lipg	1.48733	0.00129743	0.0338516	Excitatory.Neurons	12m
Opalin	-0.0813109	0.00687954	0.0998747	Excitatory.Neurons	12m
Pik3ap1	-1.08549	1.9829e-05	0.00152314	Excitatory.Neurons	12m
Scd1	-0.566847	0.00224056	0.0502991	Excitatory.Neurons	12m
Gpc4	-0.0769417	0.0158965	0.161602	Excitatory.Neurons	12m
Slitrk4	0.465567	0.000201862	0.0090812	Excitatory.Neurons	12m
Chrdl1	0.773876	0.000135231	0.00665995	Excitatory.Neurons	12m
Mid1	0.0877494	0.00708703	0.101597	Excitatory.Neurons	12m
Rftn2	-0.0306174	0.0108555	0.281333	Inhibitory.Neurons	6m
Fam107b	0.337448	0.00502736	0.17112	Inhibitory.Neurons	6m
Ptgds	-0.00539953	0.0123859	0.301961	Inhibitory.Neurons	6m
Gsn	-0.0376038	0.0292151	0.462892	Inhibitory.Neurons	6m
Nfe2l2	-0.0590092	0.0124478	0.301961	Inhibitory.Neurons	6m
Bdnf	0.445579	0.000523727	0.0345117	Inhibitory.Neurons	6m
Thbs1	0.0212566	0.0602388	0.629151	Inhibitory.Neurons	6m
Ccna2	-0.588703	0.00126581	0.0677207	Inhibitory.Neurons	6m
Txnip	-0.0213532	0.00399809	0.146714	Inhibitory.Neurons	6m
Ptpn22	-0.969852	7.98989e-08	1.80639e-05	Inhibitory.Neurons	6m
Gipc2	-0.0836247	0.00679536	0.206879	Inhibitory.Neurons	6m
Spsb1	-0.0307009	0.0607335	0.630051	Inhibitory.Neurons	6m
Fgfr3	-0.0121163	0.0061151	0.192952	Inhibitory.Neurons	6m
Hnf1a	-0.0101671	0.113683	0.759645	Inhibitory.Neurons	6m
Lfng	-0.00722265	0.10436	0.743755	Inhibitory.Neurons	6m
Mcm2	-0.0215465	0.0780308	0.685871	Inhibitory.Neurons	6m
Lrmp	-0.0212526	0.00563852	0.184037	Inhibitory.Neurons	6m
Slc27a5	0.0322177	0.0138363	0.318824	Inhibitory.Neurons	6m
Ercc1	-1.33041	2.40968e-14	1.73609e-11	Inhibitory.Neurons	6m
Bcl3	-0.0361417	0.000527626	0.0346629	Inhibitory.Neurons	6m
Klk1b22	0.00521781	0.000130851	0.0114968	Inhibitory.Neurons	6m
Prss23	0.0204733	0.0349424	0.502826	Inhibitory.Neurons	6m
Rnf121	-0.0605658	0.0174484	0.360099	Inhibitory.Neurons	6m
Olfml1	-0.0142801	0.0129397	0.308993	Inhibitory.Neurons	6m
Shcbp1	0.050994	0.00791308	0.229575	Inhibitory.Neurons	6m
Kbtbd11	-0.734726	6.3512e-05	0.00621153	Inhibitory.Neurons	6m
Sfrp1	0.0527081	0.0138	0.318669	Inhibitory.Neurons	6m
Nr2f6	-0.32308	0.00515923	0.172886	Inhibitory.Neurons	6m
Mpzl2	-0.0134339	0.0167166	0.353188	Inhibitory.Neurons	6m
Tagln	-0.0140598	0.0759325	0.677345	Inhibitory.Neurons	6m
Rbp1	-0.0372453	0.0177595	0.364879	Inhibitory.Neurons	6m
Ccn2	-0.0115848	0.0172726	0.360099	Inhibitory.Neurons	6m
Slc39a5	-0.0102937	0.0847442	0.703836	Inhibitory.Neurons	6m
Erbb3	-0.0159349	0.00240138	0.107683	Inhibitory.Neurons	6m
Arl4d	-0.0169504	0.0149806	0.334149	Inhibitory.Neurons	6m
Ckb	-0.0601793	0.0115682	0.290739	Inhibitory.Neurons	6m
Pbk	-5.2719	5.04002e-06	0.000660212	Inhibitory.Neurons	6m
Slc1a3	-0.0448346	0.0207766	0.400594	Inhibitory.Neurons	6m
Npr3	0.046345	0.0278835	0.453125	Inhibitory.Neurons	6m
Has2	0.012806	0.0909595	0.717827	Inhibitory.Neurons	6m
Card10	-1.78036	2.8878e-16	3.12085e-13	Inhibitory.Neurons	6m
Ppara	-0.0153904	0.121363	0.771492	Inhibitory.Neurons	6m
Mettl7a1	0.431462	0.00397963	0.146714	Inhibitory.Neurons	6m
Mettl7a2	-0.0260093	0.000162641	0.0136253	Inhibitory.Neurons	6m
Itga5	-0.500195	0.00351443	0.136131	Inhibitory.Neurons	6m
Gm7030	-0.48598	0.00424566	0.153746	Inhibitory.Neurons	6m
Mog	-0.0132674	0.0187581	0.37645	Inhibitory.Neurons	6m
Arhgef37	-0.50506	0.000672501	0.0420099	Inhibitory.Neurons	6m
Blnk	-0.014763	0.030914	0.474219	Inhibitory.Neurons	6m
Tdrd1	-0.0133106	0.041692	0.543194	Inhibitory.Neurons	6m
Jph1	0.810326	0.00654025	0.0472199	Inhibitory.Neurons	12m
Kcnq5	1.36209	6.94129e-08	8.47445e-06	Inhibitory.Neurons	12m
Tbc1d8	0.582808	0.00192959	0.0203258	Inhibitory.Neurons	12m
Slc9a2	0.451731	0.0128278	0.0750467	Inhibitory.Neurons	12m
Dnah7a	-0.516187	0.000375553	0.00647489	Inhibitory.Neurons	12m
Rftn2	-0.475059	0.0156428	0.0859542	Inhibitory.Neurons	12m
Cyp27a1	-1.16357	0.00187467	0.0200327	Inhibitory.Neurons	12m
Serpine2	0.836868	0.000238392	0.00466141	Inhibitory.Neurons	12m
Gpr55	1.13499	0.000889958	0.0116645	Inhibitory.Neurons	12m
Inpp5d	0.816293	0.00632304	0.0462947	Inhibitory.Neurons	12m
Col6a3	-1.2628	4.00337e-06	0.000212505	Inhibitory.Neurons	12m
Tmem163	-0.997888	4.57144e-11	1.4403e-08	Inhibitory.Neurons	12m
Aspm	-0.679194	0.00766607	0.0530137	Inhibitory.Neurons	12m
Rgs2	0.733283	0.00189102	0.0201743	Inhibitory.Neurons	12m
Ptgs2	1.37563	0.00297781	0.0273992	Inhibitory.Neurons	12m
Lamc2	0.354504	0.029797	0.131212	Inhibitory.Neurons	12m
Fmo1	-1.07707	0.00279503	0.0261611	Inhibitory.Neurons	12m
Rgs4	0.769471	0.00405727	0.0341763	Inhibitory.Neurons	12m
Slamf8	-0.134213	0.0543876	0.193657	Inhibitory.Neurons	12m
Zbtb18	0.651832	0.00162096	0.0180113	Inhibitory.Neurons	12m
Sertad4	0.553187	0.00263746	0.0251609	Inhibitory.Neurons	12m
Fam107b	-0.552753	0.000673321	0.00967818	Inhibitory.Neurons	12m
Optn	-0.579426	0.000270015	0.00510598	Inhibitory.Neurons	12m
Ass1	-0.459998	0.000150094	0.00333747	Inhibitory.Neurons	12m
Gsn	0.482701	0.012133	0.0723411	Inhibitory.Neurons	12m
Itgav	1.41374	0.000167149	0.00360062	Inhibitory.Neurons	12m
Tfpi	-0.28695	0.0458661	0.173398	Inhibitory.Neurons	12m
Serping1	-0.837124	0.000273989	0.00513636	Inhibitory.Neurons	12m
Abtb2	-0.540392	0.00106294	0.0132589	Inhibitory.Neurons	12m
Mpped2	0.850336	4.70275e-08	6.04366e-06	Inhibitory.Neurons	12m
Ano3	1.30269	0.000122912	0.00290018	Inhibitory.Neurons	12m
Meis2	1.24851	7.35117e-07	5.74391e-05	Inhibitory.Neurons	12m
Fbn1	-0.709629	4.22677e-06	0.000221356	Inhibitory.Neurons	12m
Dusp2	-0.318582	0.0212297	0.104908	Inhibitory.Neurons	12m
Bmp2	0.36591	0.0275058	0.12449	Inhibitory.Neurons	12m
Rin2	-0.392137	0.00498908	0.039218	Inhibitory.Neurons	12m
Trib3	0.573021	0.010383	0.0650695	Inhibitory.Neurons	12m
Tgm2	-0.519332	0.0124547	0.0736349	Inhibitory.Neurons	12m
Sulf2	-0.421433	0.00418885	0.034968	Inhibitory.Neurons	12m
Cebpb	-0.737466	0.00157354	0.0176652	Inhibitory.Neurons	12m
Zfp217	0.404013	0.0226292	0.109199	Inhibitory.Neurons	12m
Pmepa1	0.507298	0.00707991	0.0498914	Inhibitory.Neurons	12m
Hey1	0.324754	0.0331981	0.141033	Inhibitory.Neurons	12m
Ccna2	-0.85571	6.85164e-05	0.00190655	Inhibitory.Neurons	12m
Fgf2	-0.415104	0.00267271	0.025381	Inhibitory.Neurons	12m
Mme	0.886405	0.000375196	0.00647489	Inhibitory.Neurons	12m
Arhgef2	0.67395	0.000641102	0.00936393	Inhibitory.Neurons	12m
Txnip	-0.115468	0.0789871	0.243519	Inhibitory.Neurons	12m
Hsd3b6	0.0935088	0.0799944		Inhibitory.Neurons	12m
Igsf3	-0.424925	0.00144117	0.0165537	Inhibitory.Neurons	12m
Ptpn22	-0.753713	1.90127e-05	0.000718365	Inhibitory.Neurons	12m
Lef1	-0.561295	0.0057743	0.0433161	Inhibitory.Neurons	12m
Npnt	-0.3087	0.0347535	0.145321	Inhibitory.Neurons	12m
Negr1	0.530461	3.15306e-05	0.00108246	Inhibitory.Neurons	12m
Runx1t1	0.863596	5.2601e-11	1.58078e-08	Inhibitory.Neurons	12m
Plppr1	0.670414	0.000180631	0.00381867	Inhibitory.Neurons	12m
Whrn	-0.642595	3.26177e-05	0.00110617	Inhibitory.Neurons	12m
Pappa	-0.355707	0.0200943	0.101296	Inhibitory.Neurons	12m
Tek	-0.262325	0.00647328	0.046885	Inhibitory.Neurons	12m
Dmrta2	0.266635	0.0520115	0.188811	Inhibitory.Neurons	12m
Dhrs3	0.661738	0.00432933	0.0358648	Inhibitory.Neurons	12m
Spsb1	-0.30419	0.0407732	0.160707	Inhibitory.Neurons	12m
Cdk6	-0.524237	0.00485664	0.0386434	Inhibitory.Neurons	12m
Grm3	0.737705	0.000746545	0.0103393	Inhibitory.Neurons	12m
Gc	0.149058	0.0447415	0.170545	Inhibitory.Neurons	12m
Fras1	1.12924	5.20757e-07	4.40366e-05	Inhibitory.Neurons	12m
Mn1	0.885983	1.26902e-06	8.8532e-05	Inhibitory.Neurons	12m
Acacb	-0.535711	0.00214252	0.0218206	Inhibitory.Neurons	12m
Eln	-0.75764	9.31132e-05	0.00241044	Inhibitory.Neurons	12m
Medag	-0.497954	0.00382733	0.0329498	Inhibitory.Neurons	12m
Tac1	2.02815	1.36825e-06	9.1847e-05	Inhibitory.Neurons	12m
Met	-1.23876	7.04114e-08	8.54295e-06	Inhibitory.Neurons	12m
Akr1b10	-0.676281	9.94095e-05	0.00252518	Inhibitory.Neurons	12m
Chn2	0.47648	2.22786e-05	0.000821115	Inhibitory.Neurons	12m
Neurod6	-0.198484	0.0125892	0.0742506	Inhibitory.Neurons	12m
Gprin3	1.06069	3.75604e-06	0.000201015	Inhibitory.Neurons	12m
Mad2l1	-0.394135	0.0179443	0.0944552	Inhibitory.Neurons	12m
Dysf	-0.504459	0.00320893	0.028892	Inhibitory.Neurons	12m
Tgfa	2.09724	5.78948e-05	0.00168542	Inhibitory.Neurons	12m
Mgll	0.633611	0.00055104	0.00839627	Inhibitory.Neurons	12m
Txnrd3	-0.586296	0.00304344	0.0278588	Inhibitory.Neurons	12m
Itpr1	0.671525	0.00781245	0.0536598	Inhibitory.Neurons	12m
Ret	-0.62456	0.000225784	0.00449589	Inhibitory.Neurons	12m
Cacna1c	0.47187	0.000728878	0.0102313	Inhibitory.Neurons	12m
Wnt5b	-0.534789	0.000649775	0.0094111	Inhibitory.Neurons	12m
A2m	-0.592241	0.00821932	0.055479	Inhibitory.Neurons	12m
C1s2	-0.229237	0.0358378	0.148128	Inhibitory.Neurons	12m
Ntf3	-0.537635	0.012289	0.0729426	Inhibitory.Neurons	12m
Ercc1	-0.544775	0.000572556	0.00864989	Inhibitory.Neurons	12m
Bcl3	-1.01366	0.0038643	0.0332241	Inhibitory.Neurons	12m
Klk1b22	0.0408972	0.0420194	0.163801	Inhibitory.Neurons	12m
Fah	-0.864506	3.36008e-07	3.00374e-05	Inhibitory.Neurons	12m
Prss23	-0.442639	0.0148794	0.0829851	Inhibitory.Neurons	12m
Sytl2	-0.404971	0.00876207	0.0580197	Inhibitory.Neurons	12m
Gdpd5	0.644997	0.00191881	0.0202387	Inhibitory.Neurons	12m
Rnf121	-0.941136	2.84139e-06	0.000159488	Inhibitory.Neurons	12m
Nlrp10	0.106444	0.00915562		Inhibitory.Neurons	12m
Mical2	-0.453241	4.28333e-06	0.000222717	Inhibitory.Neurons	12m
Plekha7	-0.554513	2.71743e-05	0.000963381	Inhibitory.Neurons	12m
Plk1	0.512461	0.00696328	0.0492472	Inhibitory.Neurons	12m
Adam12	0.951576	6.02333e-09	1.06963e-06	Inhibitory.Neurons	12m
Tnfrsf22	-0.327816	0.0312272	0.135404	Inhibitory.Neurons	12m
Ano1	-0.434886	0.0121594	0.0723928	Inhibitory.Neurons	12m
Ctxn1	1.18113	9.07195e-07	6.76379e-05	Inhibitory.Neurons	12m
Tnfsf13b	-0.595738	0.000362806	0.00633905	Inhibitory.Neurons	12m
Sfrp1	0.896647	0.000141893	0.00321547	Inhibitory.Neurons	12m
Nrg1	0.387095	0.0151357	0.0839454	Inhibitory.Neurons	12m
Tll1	0.942604	1.33511e-07	1.40973e-05	Inhibitory.Neurons	12m
Npy1r	0.708239	2.66963e-07	2.50714e-05	Inhibitory.Neurons	12m
Lpl	3.34328	2.53912e-06	0.000147617	Inhibitory.Neurons	12m
Gmip	0.502332	0.00118248	0.0142937	Inhibitory.Neurons	12m
Hhip	1.38616	0.000200818	0.00412331	Inhibitory.Neurons	12m
Rnf150	0.50957	0.00448628	0.0366521	Inhibitory.Neurons	12m
Junb	0.266	0.0257924	0.119504	Inhibitory.Neurons	12m
Ctrl	-0.258312	0.0532182	0.191096	Inhibitory.Neurons	12m
Crispld2	-0.195556	0.0282071	0.126434	Inhibitory.Neurons	12m
Yap1	0.726178	0.00474167	0.0380151	Inhibitory.Neurons	12m
Icam5	0.979964	0.000129122	0.00300271	Inhibitory.Neurons	12m
Ldlr	-0.945357	1.70276e-06	0.000109072	Inhibitory.Neurons	12m
Mpzl2	-0.102829	0.0501491	0.184425	Inhibitory.Neurons	12m
Smad3	1.74944	5.83301e-05	0.00169305	Inhibitory.Neurons	12m
Car12	2.42545	1.11812e-05	0.000471805	Inhibitory.Neurons	12m
Lipc	-0.152822	0.0902874	0.264843	Inhibitory.Neurons	12m
Mlip	1.2093	6.94152e-06	0.000327526	Inhibitory.Neurons	12m
Dppa5a	-0.121139	0.0491623	0.181779	Inhibitory.Neurons	12m
Nt5e	0.708032	0.000763857	0.0104866	Inhibitory.Neurons	12m
Zic1	-0.670016	0.00374306	0.032482	Inhibitory.Neurons	12m
Plod2	-0.459307	0.00329042	0.0293896	Inhibitory.Neurons	12m
Rbp1	0.379771	0.0250774	0.117052	Inhibitory.Neurons	12m
Tmem158	0.441906	0.0118484	0.0714342	Inhibitory.Neurons	12m
Esr1	-0.444	0.0136967	0.0785527	Inhibitory.Neurons	12m
Tnfaip3	0.382784	0.0216418	0.106086	Inhibitory.Neurons	12m
Myb	0.519096	0.00609156	0.0450559	Inhibitory.Neurons	12m
Sgk1	1.00436	4.10672e-05	0.00129597	Inhibitory.Neurons	12m
Frk	-0.158614	0.0177874	0.0940406	Inhibitory.Neurons	12m
Egr2	1.08849	0.00249578	0.0241828	Inhibitory.Neurons	12m
Zfp365	0.697304	0.000714898	0.0101121	Inhibitory.Neurons	12m
Adora2a	3.15029	0.000223598	0.00445691	Inhibitory.Neurons	12m
Slc19a1	-0.39307	0.00565857	0.042661	Inhibitory.Neurons	12m
Col18a1	-0.95115	8.18842e-07	6.19972e-05	Inhibitory.Neurons	12m
Gadd45b	0.396684	0.0209013	0.103889	Inhibitory.Neurons	12m
Igf1	-0.656666	0.000493426	0.00778911	Inhibitory.Neurons	12m
Elk3	0.587601	0.00192433	0.020286	Inhibitory.Neurons	12m
Lum	0.199214	0.0199118	0.100662	Inhibitory.Neurons	12m
Kera	0.161398	0.0159613	0.0872621	Inhibitory.Neurons	12m
Kitl	0.823114	2.67285e-06	0.000152793	Inhibitory.Neurons	12m
Phlda1	0.382978	0.0194466	0.0990792	Inhibitory.Neurons	12m
Egfr	0.404223	0.0181075	0.0949051	Inhibitory.Neurons	12m
Irf1	-0.588786	0.0040211	0.0340629	Inhibitory.Neurons	12m
Gas7	0.635684	0.000488735	0.00774914	Inhibitory.Neurons	12m
Aloxe3	-0.467734	0.00210979	0.021668	Inhibitory.Neurons	12m
Aldoc	-0.402142	0.0178169	0.0940702	Inhibitory.Neurons	12m
Col1a1	-0.295122	0.0262121	0.120647	Inhibitory.Neurons	12m
Tbx21	-0.220735	0.010634	0.0661752	Inhibitory.Neurons	12m
Igfbp4	1.51155	1.05489e-05	0.00045388	Inhibitory.Neurons	12m
Jup	0.674881	0.00278203	0.0260769	Inhibitory.Neurons	12m
Stat5a	-0.715986	0.00189834	0.0201992	Inhibitory.Neurons	12m
Brca1	0.841315	0.000332298	0.00592794	Inhibitory.Neurons	12m
Arl4d	1.55386	0.00132999	0.0155197	Inhibitory.Neurons	12m
Rac3	-0.4296	0.00160021	0.0178213	Inhibitory.Neurons	12m
Id2	-0.758314	0.000200952	0.00412331	Inhibitory.Neurons	12m
Prkar2b	0.737661	4.28697e-06	0.000222717	Inhibitory.Neurons	12m
Etv1	1.0612	1.07913e-05	0.000460256	Inhibitory.Neurons	12m
Foxg1	0.765236	0.000480877	0.00766187	Inhibitory.Neurons	12m
Prkd1	0.55107	0.00491023	0.0388339	Inhibitory.Neurons	12m
Prkch	2.44506	2.85505e-06	0.000159488	Inhibitory.Neurons	12m
Sipa1l1	0.642718	0.000119847	0.00285151	Inhibitory.Neurons	12m
Serpina9	3.09809	4.84929e-09	8.93642e-07	Inhibitory.Neurons	12m
Serpina3n	-1.77625	3.0705e-06	0.000168955	Inhibitory.Neurons	12m
Bdkrb2	-0.532872	0.00947291	0.0610706	Inhibitory.Neurons	12m
Vrk1	0.76761	0.000145075	0.00326863	Inhibitory.Neurons	12m
Bcl11b	1.72415	7.09595e-06	0.000332403	Inhibitory.Neurons	12m
Eml1	0.405131	0.00813659	0.0550978	Inhibitory.Neurons	12m
Inhba	0.977397	5.49111e-05	0.00160815	Inhibitory.Neurons	12m
Edn1	0.769742	0.00890934	0.0586003	Inhibitory.Neurons	12m
Drd1	2.34087	1.36586e-06	9.1847e-05	Inhibitory.Neurons	12m
Tgfbi	0.427417	0.017239	0.0920576	Inhibitory.Neurons	12m
Zfp595	-0.482294	0.0104858	0.0654408	Inhibitory.Neurons	12m
Zfp738	-0.61997	2.07443e-07	2.00604e-05	Inhibitory.Neurons	12m
Pcsk1	-0.399168	0.0033184	0.0295854	Inhibitory.Neurons	12m
Polr3g	0.553153	0.000141704	0.00321492	Inhibitory.Neurons	12m
Mef2c	0.830491	1.13086e-05	0.000475057	Inhibitory.Neurons	12m
Cmya5	0.34438	0.0302592	0.132629	Inhibitory.Neurons	12m
Lhfpl2	-0.730555	7.07204e-05	0.00195516	Inhibitory.Neurons	12m
Gcnt4	-0.411462	0.0194728	0.0991611	Inhibitory.Neurons	12m
Enc1	0.703137	0.000248301	0.00478806	Inhibitory.Neurons	12m
Marveld2	0.801894	6.87915e-06	0.000325823	Inhibitory.Neurons	12m
Plk2	0.230085	0.0229073	0.11016	Inhibitory.Neurons	12m
Fst	1.30137	4.49e-05	0.00137905	Inhibitory.Neurons	12m
Flnb	-0.532325	8.70881e-07	6.54299e-05	Inhibitory.Neurons	12m
Rarb	2.77633	1.96946e-07	1.93324e-05	Inhibitory.Neurons	12m
Peli2	0.466095	0.0102011	0.0643226	Inhibitory.Neurons	12m
Pbk	-2.63591	0.000474	0.00757983	Inhibitory.Neurons	12m
Scara3	-0.316049	0.0224766	0.108705	Inhibitory.Neurons	12m
Ptk2b	1.21699	0.000346262	0.00612671	Inhibitory.Neurons	12m
Egr3	0.533534	0.0105181	0.0655379	Inhibitory.Neurons	12m
Htr2a	0.36431	0.0220137	0.107326	Inhibitory.Neurons	12m
Klf5	1.00562	3.34631e-06	0.000181575	Inhibitory.Neurons	12m
Spry2	0.19708	0.00906722	0.0593961	Inhibitory.Neurons	12m
Zic2	-1.0914	0.000164843	0.00357386	Inhibitory.Neurons	12m
Slc1a3	-1.19491	1.49903e-06	9.8593e-05	Inhibitory.Neurons	12m
Il7r	-0.150867	0.079372	0.244389	Inhibitory.Neurons	12m
Pdzd2	0.716497	0.00149436	0.0169714	Inhibitory.Neurons	12m
Klf10	0.42718	0.0187642	0.0968911	Inhibitory.Neurons	12m
Tnfrsf11b	-0.289548	0.0380079	0.153684	Inhibitory.Neurons	12m
Enpp2	-0.537177	0.0044316	0.0363977	Inhibitory.Neurons	12m
Ndrg1	-0.798881	5.69357e-05	0.00165997	Inhibitory.Neurons	12m
Arc	0.180694	0.0375724	0.152604	Inhibitory.Neurons	12m
Card10	-1.95164	6.15844e-19	9.25377e-16	Inhibitory.Neurons	12m
Nell2	0.689213	2.97762e-05	0.00104182	Inhibitory.Neurons	12m
Mettl7a1	0.577089	0.00205437	0.0212778	Inhibitory.Neurons	12m
Mettl7a2	-3.71937	0.000214272	0.00432843	Inhibitory.Neurons	12m
Itga5	0.380334	0.0209596	0.103968	Inhibitory.Neurons	12m
Ppl	0.324562	0.0350995	0.146033	Inhibitory.Neurons	12m
Shisa9	0.666652	7.07638e-05	0.00195516	Inhibitory.Neurons	12m
Slc12a8	-0.623621	0.00016575	0.0035816	Inhibitory.Neurons	12m
Zbtb20	0.514308	7.63463e-07	5.91805e-05	Inhibitory.Neurons	12m
BC016579	-1.03535	8.81487e-05	0.00231749	Inhibitory.Neurons	12m
Alcam	1.12905	9.59749e-08	1.09636e-05	Inhibitory.Neurons	12m
Abi3bp	1.01134	0.00179014	0.0194594	Inhibitory.Neurons	12m
Htr1f	0.711078	9.16967e-06	0.000408951	Inhibitory.Neurons	12m
Synj2	-0.569497	1.98276e-06	0.000122567	Inhibitory.Neurons	12m
Mpc1	0.545065	2.82325e-10	7.07044e-08	Inhibitory.Neurons	12m
Pde10a	0.723277	0.00138043	0.0159842	Inhibitory.Neurons	12m
Plg	-0.616347	0.0106905	0.0664213	Inhibitory.Neurons	12m
Tnfrsf12a	-0.34783	0.0296326	0.130662	Inhibitory.Neurons	12m
Rftn1	-0.630289	6.29805e-06	0.000306035	Inhibitory.Neurons	12m
Rab31	-0.448338	0.000755066	0.0103967	Inhibitory.Neurons	12m
Ltbp1	-0.51644	0.00142198	0.0163973	Inhibitory.Neurons	12m
Epas1	-0.418754	0.0123567	0.0732328	Inhibitory.Neurons	12m
Ankrd29	-0.590808	5.4119e-05	0.00158971	Inhibitory.Neurons	12m
Lama3	-0.733569	0.000103039	0.00257717	Inhibitory.Neurons	12m
Egr1	0.843108	0.000109009	0.00268521	Inhibitory.Neurons	12m
Hbegf	0.653743	0.00583132	0.0436266	Inhibitory.Neurons	12m
Fgf1	-0.289839	0.040697	0.160652	Inhibitory.Neurons	12m
Cdo1	0.511335	0.00190504	0.0201992	Inhibitory.Neurons	12m
Synpo	1.13466	0.000801594	0.0108663	Inhibitory.Neurons	12m
Alpk2	-0.64616	0.00311869	0.0283351	Inhibitory.Neurons	12m
Lipg	0.0996681	0.0678965		Inhibitory.Neurons	12m
Neto1	1.19806	2.12271e-07	2.04261e-05	Inhibitory.Neurons	12m
Gstp1	-0.358054	0.0224667	0.108705	Inhibitory.Neurons	12m
Mamdc2	-0.678757	0.00206283	0.0212977	Inhibitory.Neurons	12m
Fas	-0.0768349	0.0772002		Inhibitory.Neurons	12m
Ifit1bl1	-0.460987	0.0102346	0.0644142	Inhibitory.Neurons	12m
Scd1	-0.928837	0.00287626	0.0267292	Inhibitory.Neurons	12m
Afap1l2	-0.31909	0.00841402	0.0562682	Inhibitory.Neurons	12m
Gpc4	-0.359108	0.0162081	0.0881579	Inhibitory.Neurons	12m
Stard8	2.00114	2.76666e-05	0.000975521	Inhibitory.Neurons	12m
Fgf16	-0.177722	0.0746966	0.235043	Inhibitory.Neurons	12m
Egfl6	-0.449806	0.00593853	0.0441581	Inhibitory.Neurons	12m
Mid1	0.19019	0.0657607	0.217429	Inhibitory.Neurons	12m
